# A *pbpB1* mutation causing β-lactam resistance in clinical *Listeria monocytogenes* isolates

**DOI:** 10.1101/2025.04.22.649998

**Authors:** Sabrina Wamp, Rosalyn Wagner, Franziska Schuler, Alexander Krüttgen, Antje Flieger, Sven Halbedel

## Abstract

**Objectives:** Listeriosis is a severe foodborne infection and associated with high mortality. Treatment is based on ampicillin, amoxicillin or penicillin, often combined with gentamicin, but meropenem is also used occasionally. β-lactam resistant *Listeria monocytogenes* isolates are infrequently described but the mechanism of resistance is not known.

**Methods:** A clinical *L. monocytogenes* isolate with suspected β-lactam resistance was collected from a German listeriosis patient. Resistance profiling, whole genome sequencing, comparative genomics and genetic experiments were used to identify the causative DNA polymorphism. Spontaneous ampicillin resistant suppressors of *L. monocytogenes* reference strain EGD-e were selected and their genomes sequenced.

**Results:** A W428R substitution near the active site of penicillin binding protein B1 (PBP B1) was identified as the cause of ampicillin, amoxicillin and meropenem resistance. Further clinical *L. monocytogenes* isolates with similar resistance profiles were found by searching the genome database of the German consultant laboratory for *Listeria* for *pbpB1 W428R*-positive isolates. Furthermore, the same mutation was selected for in strain EGD-e during cultivation in the presence of ampicillin.

**Conclusions:** *L. monocytogenes* can develop β-lactam resistance by a specific substitution in PBP B1, likely selected for during β-lactam treatment. Antibiotic susceptibility testing should be considered an important part of adequate listeriosis therapy.
