## Supplementary Table S1 for "A *pbpB1* mutation causing β-lactam resistance in clinical *Listeria monocytogenes* isolates"

### Sheet: Tabelle1
strain	ENA project	id	secondary id
17-01225	PRJEB86663	ERS23780557	SAMEA117794370
19-06851	PRJEB65895	ERS16322332	SAMEA114333238
21-03201	PRJEB65895	ERS14238016	SAMEA112128947
22-00002	PRJEB86663	ERS23780558	SAMEA117794371
22-05974	PRJEB86663	ERS23780559	SAMEA117794372
23-03813	PRJEB86663	ERS23780560	SAMEA117794373
23-05299	PRJEB86663	ERS23780561	SAMEA117794374
23-05300	PRJEB86663	ERS23780562	SAMEA117794375
23-06881	PRJEB86663	ERS23780563	SAMEA117794376
24-00932	PRJEB86663	ERS23780564	SAMEA117794377
24-04188	PRJEB86663	ERS23780565	SAMEA117794378
LMSW198	PRJEB86663	ERS23780566	SAMEA117794379
LMSW220	PRJEB86663	ERS23780567	SAMEA117794380
LMSW242	PRJEB86663	ERS23780568	SAMEA117794381
